# High-throughput proteome profiling with low variation in a multi-center study using dia-PASEF

**DOI:** 10.1101/2024.05.29.596405

**Authors:** Stephanie Kaspar-Schoenefeld, Jonathan R. Krieger, Claudia Martelli, Ann-Christine König, Stefanie Hauck, Sebastian Johansson, Axel Karger, Uli Ohmayer, Matteo Pecoraro, Stefan Tenzer, Ute Distler, Sophie Braga-Lagache, Phillip Strohmidel, Lisa Abel, Raphael Schuster, Georg Kliewer, Tobias Kroniger, Laura Heikaus, Diego Assis, Torsten Mueller, Daniel Hornburg

## Abstract

High throughput proteomics is gaining increasing traction as it facilitates screening of large sample cohorts required in clinical research and systems biology studies. Recent developments in mass spectrometry-based proteomics resulted in improved hardware and software providing deep proteome coverage, robustness, and scale accessible to a wide range of laboratories. Here, we benchmark dia-PASEF, a data-independent acquisition scheme that integrates trapped ion mobility with high scan speed, with a high-resolution time-of-flight mass analyzer (timsTOF HT) for the deep proteome analysis of a human cell line applying short 5-minute gradients. To show intra-and interlaboratory reproducibility, we performed a multi-laboratory study including 11 sites. We demonstrate that on average 7,072 protein groups and 99,835 peptides were identified in human chronic myelogenous leukemia cells on the timsTOF HT with low variation. Our results underline that dia-PASEF data acquisition combined with reproducible chromatography enables high robustness and data consistency across instruments and laboratories, which is a prerequisite for translational biomedical insights.
