## Supplementary material for "High-throughput proteome profiling with low variation in a multi-center study using dia-PASEF": S2_diaParametersfile: diaParameters.txt

#MS Type	Cycle Id	Start IM [1/K0]	End IM [1/K0]	Start Mass [m/z]	End Mass [m/z]	CE [eV]
MS1	0	-	-	-	-	-
PASEF	1	0.9680	1.3500	725.20	743.88	-
PASEF	1	0.8500	0.9680	559.80	572.30	-
PASEF	1	0.7000	0.8500	350.68	390.96	-
PASEF	2	0.9850	1.3500	761.55	782.96	-
PASEF	2	0.8700	0.9850	583.81	596.97	-
PASEF	2	0.7000	0.8700	430.24	446.49	-
PASEF	3	1.0050	1.3500	803.37	828.15	-
PASEF	3	0.8950	1.0050	609.13	622.75	-
PASEF	3	0.7000	0.8950	461.73	475.42	-
PASEF	4	1.0300	1.3500	851.94	883.40	-
PASEF	4	0.9070	1.0300	635.36	649.77	-
PASEF	4	0.7000	0.9070	488.10	500.69	-
PASEF	5	1.0600	1.3500	913.86	960.19	-
PASEF	5	0.9300	1.0600	663.18	678.18	-
PASEF	5	0.7000	0.9300	512.28	524.76	-
PASEF	6	1.1000	1.3500	1005.52	1128.33	-
PASEF	6	0.9500	1.1000	692.19	709.19	-
PASEF	6	0.7000	0.9500	536.25	548.52	-
PASEF	7	0.9750	1.3500	743.38	762.05	-
PASEF	7	0.8600	0.9750	571.80	584.31	-
PASEF	7	0.7000	0.8600	390.46	430.74	-
PASEF	8	0.9950	1.3500	782.46	803.87	-
PASEF	8	0.8850	0.9950	596.47	609.63	-
PASEF	8	0.7000	0.8850	445.99	462.23	-
PASEF	9	1.0150	1.3500	827.65	852.44	-
PASEF	9	0.9000	1.0150	622.25	635.86	-
PASEF	9	0.7000	0.9000	474.92	488.60	-
PASEF	10	1.0400	1.3500	882.90	914.36	-
PASEF	10	0.9150	1.0400	649.27	663.68	-
PASEF	10	0.7000	0.9150	500.19	512.78	-
PASEF	11	1.0800	1.3500	959.69	1006.02	-
PASEF	11	0.9400	1.0800	677.68	692.69	-
PASEF	11	0.7000	0.9400	524.26	536.75	-
PASEF	12	1.1100	1.3500	1127.83	1250.64	-
PASEF	12	0.9610	1.1100	708.69	725.70	-
PASEF	12	0.7000	0.9610	548.02	560.30	-
